# DKC1-mediated pseudouridylation of rRNA targets hnRNP A1 to sustain IRES-dependent translation and ATF4-driven metabolic adaptation

**DOI:** 10.1101/2024.12.12.628228

**Authors:** Anamika Gupta, Mohit Bansal, Jane Ding, Madhuparna Pandit, Sunil Sudarshan, Han-Fei Ding

## Abstract

The pseudouridine synthase DKC1 regulates internal ribosome entry site (IRES)-dependent translation and is upregulated in cancers by the MYC family of oncogenic transcription factors. We investigated the functional significance of DKC1 in MYCN-amplified neuroblastoma and its underlying mechanisms. A key function of DKC1 is to promote an ATF4-mediated gene expression program for amino acid metabolism and stress adaptation. We identified hnRNP A1, an IRES trans-acting factor, as a critical downstream mediator of DKC1 in sustaining ATF4 expression and IRES-dependent translation. We found that DKC1-mediated pseudouridylation at two specific 28S rRNA sites is essential for maintaining hnRNP A1 protein expression. Moreover, hnRNP A1 interacts with and stabilizes ATF4 mRNA, significantly increasing the protein expression of the ATF4 V1 variant, which contains an IRES element in its mRNA. Additionally, we found that cellular stress induces hnRNP A1, which is required for ATF4 induction under such conditions. Collectively, our study reveals a MYC-activated DKC1-hnRNP A1 axis that drives ATF4-mediated metabolic adaptation, supporting cancer cell survival under metabolic stress during cancer development.
