## Supplementary Table 2 for "DKC1-mediated pseudouridylation of rRNA targets hnRNP A1 to sustain IRES-dependent translation and ATF4-driven metabolic adaptation"

### Sheet: Supplementary Table 2
Table S2	Top GO terms for genes downregulated by DKC1 knockdown (> -1.5 fold, P < 0.05)
ID	Description	GeneRatio	BgRatio	RichFactor	FoldEnrichment	zScore	pvalue	p.adjust	qvalue	geneID	Count
GO:0170039	proteinogenic amino acid metabolic process	30/1650	147/18888	0.204082	2.33618	5.03161	9.05439e-06	0.0171882	0.0166474	NOS2/ARG2/IL4I1/GAD1/SDSL/THNSL2/ASRGL1/RIMKLB/GPT/MTHFR/RIMKLA/GLDC/PIPOX/ADI1/DDO/SIRT4/PHGDH/GSTZ1/ASL/ASS1/PSPH/GART/ALDH4A1/MTHFD2L/GPT2/ASNS/ATF4/PSAT1/SLC7A11/SHMT2	30
GO:0170033	L-amino acid metabolic process	30/1650	163/18888	0.184049	2.10686	4.39092	7.10902e-05	0.0477081	0.0462068	NOS2/ARG2/IL4I1/GAD1/SDSL/THNSL2/ASRGL1/RIMKLB/GPT/MTHFR/RIMKLA/GLDC/PIPOX/ADI1/DDO/SIRT4/PHGDH/GSTZ1/ASL/ASS1/PSPH/GART/ALDH4A1/MTHFD2L/GPT2/ASNS/ATF4/PSAT1/SLC7A11/SHMT2	30
GO:0009219	pyrimidine deoxyribonucleotide metabolic process	11/1650	23/18888	0.478261	5.47478	6.64336	1.09964e-06	0.00626246	0.00606539	UPB1/OGG1/NEIL1/DPYS/UPP1/NT5M/TBPL1/SMUG1/NT5C/TDG/DTYMK	11
GO:0009264	deoxyribonucleotide catabolic process	10/1650	28/18888	0.357143	4.08831	5.05952	7.60558e-05	0.0477081	0.0462068	UPB1/SAMHD1/OGG1/NEIL1/DPYS/UPP1/NT5M/SMUG1/NT5C/TDG	10
GO:0046386	deoxyribose phosphate catabolic process	10/1650	28/18888	0.357143	4.08831	5.05952	7.60558e-05	0.0477081	0.0462068	UPB1/SAMHD1/OGG1/NEIL1/DPYS/UPP1/NT5M/SMUG1/NT5C/TDG	10
GO:0009223	pyrimidine deoxyribonucleotide catabolic process	9/1650	18/18888	0.5	5.72364	6.20307	6.80057e-06	0.0171882	0.0166474	UPB1/OGG1/NEIL1/DPYS/UPP1/NT5M/SMUG1/NT5C/TDG	9
GO:0006244	pyrimidine nucleotide catabolic process	9/1650	21/18888	0.428571	4.90597	5.54074	3.22696e-05	0.0459439	0.0444981	UPB1/OGG1/NEIL1/DPYS/UPP1/NT5M/SMUG1/NT5C/TDG	9
