## Supplementary Table 4 for "DKC1-mediated pseudouridylation of rRNA targets hnRNP A1 to sustain IRES-dependent translation and ATF4-driven metabolic adaptation"

### Sheet: Supplementary Table 4
Table S4. Differential protein expression analysis after DKC1 knockdown in DLD-1 cells
Gene_name	Ttest_p_value	Fold_change
RPL22L1	0.0001	-4.2
CCDC26	0.0081	-3.1
DKC1	0.0002	-2.8
PHGDH	0.0001	-2.4
ASNS	0.0041	-2.4
S100P	0.0042	-2.4
WEE1	0.0007	-2.3
FN1	0.0234	-2.3
PSAT1	0.0001	-2.2
HMGCS1	0.0001	-2.2
PCK2	0.0022	-2.2
VASP	0.0046	-2.2
SCD	0.0093	-2.2
HCN2	0.052	-2.2
MRPL28	0.0049	-2.1
SPINT1	0.0197	-2.1
UGT8	0.0002	-2
RPL26L1	0.0003	-2
DNAH11	0.001	-2
RPL18	0.0011	-2
CKAP4	0.0001	-1.9
ANP32B	0.0001	-1.9
SLC1A5	0.0001	-1.9
RRM1	0.0015	-1.9
CD99	0.0029	-1.9
CXCL5	0.0063	-1.9
RPL14	0.0085	-1.9
MKI67	0.0133	-1.9
FDFT1	0.0002	-1.8
RPL34	0.0002	-1.8
DDX52	0.0006	-1.8
TYMS	0.0012	-1.8
MSMO1	0.0026	-1.8
KMT2D	0.0044	-1.8
SLC7A5	0.0076	-1.8
LGMN	0.0082	-1.8
NQO1	0.0001	-1.7
RPS9	0.0001	-1.7
RPL7	0.0001	-1.7
MT1X	0.0001	-1.7
S100A13	0.0001	-1.7
RPS19	0.0001	-1.7
SLC1A3	0.0001	-1.7
RPS18	0.0001	-1.7
AACS	0.0001	-1.7
ERCC6L	0.0001	-1.7
RPS2	0.0001	-1.7
FKBP11	0.0002	-1.7
RPS4X	0.0004	-1.7
RPL7A	0.001	-1.7
PTK7	0.0015	-1.7
RABGAP1	0.0021	-1.7
RPS16	0.0043	-1.7
DSC2	0.005	-1.7
NAA40	0.0051	-1.7
UBL7	0.0053	-1.7
ERAL1	0.0058	-1.7
UBE2J1	0.0081	-1.7
MPI	0.0098	-1.7
ARF5	0.0244	-1.7
RPS5	0.0001	-1.6
CENPV	0.0001	-1.6
MMAB	0.0001	-1.6
TOMM34	0.0001	-1.6
PNO1	0.0001	-1.6
RPS11	0.0001	-1.6
RPS17	0.0001	-1.6
RPS10	0.0001	-1.6
FASN	0.0002	-1.6
RPS8	0.0002	-1.6
ITPR3	0.0002	-1.6
VDAC1	0.0003	-1.6
RPS20	0.0004	-1.6
TWF2	0.0005	-1.6
RB1	0.0005	-1.6
HELLS	0.0005	-1.6
RPL35	0.0018	-1.6
CUL5	0.0027	-1.6
TMEM41A	0.003	-1.6
TNS4	0.0031	-1.6
RPL24	0.005	-1.6
SUZ12	0.0051	-1.6
ZMYM2	0.0053	-1.6
RPL10A	0.0107	-1.6
MLH1	0.0113	-1.6
KIAA0391	0.0122	-1.6
SLC19A1	0.0124	-1.6
IDI1	0.0207	-1.6
RIOK2	0.0215	-1.6
GIPC1	0.0223	-1.6
MRPS33	0.0302	-1.6
S100A14	0.0001	-1.5
GFM2	0.0001	-1.5
CSDE1	0.0001	-1.5
RACK1	0.0001	-1.5
BZW1	0.0001	-1.5
RPS13	0.0001	-1.5
DHFR	0.0002	-1.5
BMS1	0.0002	-1.5
GLA	0.0002	-1.5
TAGLN2	0.0002	-1.5
VRK1	0.0003	-1.5
MRPS28	0.0003	-1.5
G3BP2	0.0003	-1.5
RPL30	0.0003	-1.5
RPS6	0.0004	-1.5
SLC1A4	0.0004	-1.5
RPS28	0.0004	-1.5
PCP4	0.0004	-1.5
NDC80	0.0005	-1.5
RPL8	0.0005	-1.5
LBR	0.0005	-1.5
RPS3	0.0006	-1.5
IL6ST	0.0006	-1.5
DNAJC16	0.0007	-1.5
RPS27	0.0009	-1.5
RPS26	0.001	-1.5
RPL4	0.0011	-1.5
GYS2	0.0012	-1.5
SERF2	0.0015	-1.5
FAM49B	0.0015	-1.5
EDF1	0.0017	-1.5
RPL28	0.0018	-1.5
HDHD2	0.0021	-1.5
CRAT	0.0023	-1.5
LYSMD2	0.0024	-1.5
YTHDC2	0.0028	-1.5
MRPS17	0.0028	-1.5
ZFP36L2	0.003	-1.5
EIF2D	0.0035	-1.5
KNTC1	0.0038	-1.5
TXLNA	0.0041	-1.5
ATPAF1	0.0042	-1.5
RPS25	0.0044	-1.5
DRG2	0.0046	-1.5
STAT1	0.0046	-1.5
EHBP1L1	0.0047	-1.5
RFC1	0.005	-1.5
MBOAT7	0.0053	-1.5
NUDT16L1	0.0055	-1.5
RPL38	0.0057	-1.5
TSPAN11	0.0057	-1.5
RHPN2	0.0066	-1.5
IVNS1ABP	0.0066	-1.5
ECHS1	0.0075	-1.5
RPS27A	0.008	-1.5
TRIP12	0.009	-1.5
SORT1	0.011	-1.5
CDC20	0.013	-1.5
FDX1	0.0131	-1.5
LSS	0.019	-1.5
GMPPA	0.0191	-1.5
MAGED1	0.0239	-1.5
S100A16	0.0241	-1.5
VTI1B	0.0251	-1.5
PBK	0.0001	-1.4
FANCI	0.0001	-1.4
SHMT2	0.0001	-1.4
METAP1	0.0001	-1.4
SPTLC2	0.0001	-1.4
RPS21	0.0001	-1.4
NFU1	0.0001	-1.4
ATP1B1	0.0001	-1.4
MAN2A1	0.0001	-1.4
SERBP1	0.0001	-1.4
RPS6KA4	0.0001	-1.4
HSP90AA1	0.0002	-1.4
PBRM1	0.0003	-1.4
CD47	0.0003	-1.4
ACACA	0.0003	-1.4
LYPLA1	0.0003	-1.4
MAP2K1	0.0003	-1.4
RPL27A	0.0003	-1.4
CDK1	0.0003	-1.4
RPL21	0.0004	-1.4
RPL13	0.0004	-1.4
AARS	0.0004	-1.4
RPS14	0.0004	-1.4
RRP1B	0.0005	-1.4
LGALS3BP	0.0005	-1.4
RPL23	0.0006	-1.4
PTS	0.0007	-1.4
EMG1	0.0007	-1.4
RPL23A	0.0008	-1.4
CETN3	0.0009	-1.4
BZW2	0.0009	-1.4
RPL13A	0.001	-1.4
ADI1	0.0012	-1.4
TARDBP	0.0012	-1.4
TRANK1	0.0013	-1.4
MYBBP1A	0.0014	-1.4
RPL27	0.0014	-1.4
PRKAR1A	0.0014	-1.4
RPSA	0.0014	-1.4
TGFB2	0.0014	-1.4
MTMR2	0.0015	-1.4
CPNE3	0.0015	-1.4
GRSF1	0.0016	-1.4
RPL36A	0.0016	-1.4
RPL19	0.0017	-1.4
GATD1	0.0021	-1.4
DDX12P	0.0024	-1.4
ARL3	0.0024	-1.4
RPL35A	0.0024	-1.4
PCLAF	0.0024	-1.4
NHP2	0.0026	-1.4
ARAP1	0.003	-1.4
PYCR1	0.0031	-1.4
CFAP20	0.0033	-1.4
MTDH	0.0035	-1.4
RPL26	0.0036	-1.4
RPS12	0.0036	-1.4
EIF2A	0.0037	-1.4
CDCA7L	0.004	-1.4
POLD3	0.004	-1.4
BDH1	0.004	-1.4
HMCES	0.0042	-1.4
BYSL	0.0043	-1.4
RPL29	0.0045	-1.4
TRAPPC4	0.0047	-1.4
OAT	0.0047	-1.4
PJA2	0.005	-1.4
POLD1	0.0052	-1.4
FBXL6	0.0052	-1.4
RPL36AL	0.0059	-1.4
NOL6	0.0067	-1.4
TOP2A	0.0074	-1.4
RPL17	0.0075	-1.4
FAM207A	0.0075	-1.4
PTMA	0.0077	-1.4
NDUFA2	0.0078	-1.4
UQCC1	0.0078	-1.4
KIF1B	0.0082	-1.4
SBF1	0.0083	-1.4
CD151	0.0088	-1.4
IRF2BP2	0.0097	-1.4
PRIM2	0.0114	-1.4
FAM213A	0.0116	-1.4
PPAN	0.0117	-1.4
PPP1R12C	0.0128	-1.4
COX7A2L	0.0129	-1.4
C19orf53	0.013	-1.4
CARS2	0.0144	-1.4
MNAT1	0.0152	-1.4
COQ8B	0.0157	-1.4
UTP20	0.0159	-1.4
CLIC4	0.0165	-1.4
TSR3	0.0166	-1.4
TUBB4B	0.0177	-1.4
CHPF	0.0179	-1.4
JAK1	0.0205	-1.4
NECAP1	0.0213	-1.4
SAPCD2	0.0218	-1.4
ASF1B	0.0245	-1.4
FAM111B	0.0274	-1.4
MTHFD2	0.0287	-1.4
NBEAL2	0.0289	-1.4
DPM1	0.0302	-1.4
MTERF3	0.0322	-1.4
NRGN	0.0375	-1.4
CADM1	0.0406	-1.4
NCK1	0.0406	-1.4
RPLP1	0.0496	-1.4
MLYCD	0.0601	-1.4
SLC3A2	0.0001	-1.3
GART	0.0001	-1.3
MAGED2	0.0001	-1.3
YWHAZ	0.0001	-1.3
TARS2	0.0001	-1.3
MKL2	0.0001	-1.3
RPS3A	0.0002	-1.3
RPL5	0.0002	-1.3
MARS	0.0002	-1.3
TRIM24	0.0002	-1.3
HSD17B4	0.0003	-1.3
SHMT1	0.0003	-1.3
SLC12A2	0.0003	-1.3
RPL12	0.0003	-1.3
GOLM1	0.0004	-1.3
ACAD9	0.0004	-1.3
CBX3	0.0004	-1.3
PDCD6	0.0004	-1.3
RPL6	0.0005	-1.3
MAGT1	0.0005	-1.3
EXOC4	0.0005	-1.3
INTS9	0.0006	-1.3
DNMT1	0.0006	-1.3
ERP29	0.0006	-1.3
RANGAP1	0.0006	-1.3
FDPS	0.0006	-1.3
MRPS35	0.0006	-1.3
WDHD1	0.0007	-1.3
KPNA2	0.0007	-1.3
ARHGAP18	0.0008	-1.3
EIF1AX	0.0008	-1.3
PPP1R10	0.0009	-1.3
GTF2E2	0.0009	-1.3
RPL10	0.0009	-1.3
GDAP1	0.0009	-1.3
PMPCB	0.0009	-1.3
BSG	0.0009	-1.3
MRPL21	0.0009	-1.3
SLC16A1	0.001	-1.3
EEF1A2	0.001	-1.3
ACLY	0.001	-1.3
RIF1	0.001	-1.3
METTL3	0.001	-1.3
HOXB7	0.001	-1.3
RPUSD4	0.0012	-1.3
RPL3	0.0012	-1.3
PPFIBP2	0.0012	-1.3
HMGB3	0.0013	-1.3
NLRP2	0.0014	-1.3
AGRN	0.0015	-1.3
DUS3L	0.0015	-1.3
AHCY	0.0015	-1.3
POLA1	0.0018	-1.3
GSS	0.0018	-1.3
CD44	0.002	-1.3
LRPPRC	0.0021	-1.3
CUL4A	0.0022	-1.3
FREM2	0.0022	-1.3
CNDP2	0.0024	-1.3
SPECC1L	0.0024	-1.3
USP13	0.0025	-1.3
GGH	0.0025	-1.3
GPD2	0.0026	-1.3
DHX30	0.0026	-1.3
45357	0.0027	-1.3
PRRC2B	0.0028	-1.3
MRM3	0.0029	-1.3
RPL11	0.003	-1.3
EFL1	0.0031	-1.3
CXADR	0.0031	-1.3
FANCD2	0.0032	-1.3
PCID2	0.0033	-1.3
ALCAM	0.0034	-1.3
CAMK1	0.0034	-1.3
ITGAV	0.0036	-1.3
AK3	0.0036	-1.3
BAZ1A	0.0038	-1.3
PTCD3	0.0041	-1.3
TK1	0.0042	-1.3
EML4	0.0043	-1.3
PPP1R21	0.0043	-1.3
BIRC6	0.0045	-1.3
XPO4	0.0045	-1.3
HMMR	0.0047	-1.3
CIAPIN1	0.0047	-1.3
POP1	0.005	-1.3
MTG1	0.0051	-1.3
NACA	0.0051	-1.3
ZNF8	0.0051	-1.3
DHX37	0.0055	-1.3
NDUFB3	0.0058	-1.3
RPL15	0.0058	-1.3
KIAA1217	0.0059	-1.3
PKN1	0.0061	-1.3
ERLIN2	0.0061	-1.3
AKAP13	0.0065	-1.3
WFS1	0.0065	-1.3
CHCHD5	0.0066	-1.3
BLVRA	0.0067	-1.3
TOP1	0.0068	-1.3
MRPL19	0.007	-1.3
PPWD1	0.0071	-1.3
CHEK1	0.0073	-1.3
GTPBP4	0.0075	-1.3
RPS24	0.0076	-1.3
CIZ1	0.0077	-1.3
DDX20	0.0078	-1.3
GDI1	0.0078	-1.3
AP1S1	0.008	-1.3
KAT8	0.0081	-1.3
SPECC1	0.0081	-1.3
NDRG3	0.0081	-1.3
RTF1	0.0086	-1.3
EIF4G3	0.0088	-1.3
PPP2R5D	0.0095	-1.3
RWDD1	0.0097	-1.3
UBE2I	0.0103	-1.3
PALD1	0.0105	-1.3
MRPL38	0.0107	-1.3
TST	0.0108	-1.3
LAMP2	0.0108	-1.3
PTGFRN	0.0108	-1.3
MRPS23	0.011	-1.3
AKAP8	0.0112	-1.3
DHX36	0.0114	-1.3
SRXN1	0.0115	-1.3
SSR4	0.0116	-1.3
NOP14	0.0116	-1.3
YME1L1	0.0118	-1.3
UBE2Q1	0.0119	-1.3
TBCD	0.0124	-1.3
ANKZF1	0.0124	-1.3
MRPL9	0.0124	-1.3
UBA5	0.0125	-1.3
CDC42BPA	0.0126	-1.3
LARP1	0.0126	-1.3
PLCG1	0.0127	-1.3
ARFGAP2	0.0131	-1.3
LIG1	0.0134	-1.3
RPL37A	0.0137	-1.3
WDR41	0.0138	-1.3
STAT2	0.0139	-1.3
ATP6V1F	0.014	-1.3
ZMYM1	0.014	-1.3
CIT	0.0145	-1.3
LPCAT1	0.0147	-1.3
YRDC	0.0148	-1.3
COX7B	0.0153	-1.3
RADX	0.0154	-1.3
MRPS7	0.0157	-1.3
MMS19	0.0163	-1.3
PLEKHA1	0.0166	-1.3
DRAP1	0.0172	-1.3
RPL32	0.0175	-1.3
ALDH4A1	0.0181	-1.3
RPS7	0.0184	-1.3
PML	0.0186	-1.3
RBM34	0.0192	-1.3
NDUFAF4	0.0195	-1.3
RNF213	0.0205	-1.3
KPNA3	0.0207	-1.3
DIMT1	0.0208	-1.3
RRP12	0.0212	-1.3
TOM1L1	0.0212	-1.3
RPS23	0.0216	-1.3
DHX33	0.0219	-1.3
CD81	0.0224	-1.3
IDH2	0.0239	-1.3
VAMP3	0.0241	-1.3
TSPAN14	0.0267	-1.3
C9orf40	0.0268	-1.3
SAMM50	0.027	-1.3
ERCC2	0.027	-1.3
NDUFA9	0.0293	-1.3
CST7	0.0294	-1.3
PPIL3	0.0302	-1.3
TOMM20	0.0307	-1.3
GSTK1	0.0322	-1.3
ZNF592	0.0343	-1.3
SNX12	0.0353	-1.3
TUBA4A	0.0356	-1.3
C9orf64	0.0363	-1.3
COMMD8	0.0376	-1.3
TPP1	0.0414	-1.3
KDELC2	0.0511	-1.3
ERI1	0.0512	-1.3
ALDH3A1	0.0557	-1.3
MOV10	0.0001	-1.2
ABCF2	0.0001	-1.2
HSPD1	0.0001	-1.2
CTNNA1	0.0001	-1.2
ANKRD17	0.0002	-1.2
PGD	0.0002	-1.2
PRTFDC1	0.0002	-1.2
CHCHD1	0.0002	-1.2
CCDC124	0.0002	-1.2
SMARCA5	0.0003	-1.2
ACADVL	0.0004	-1.2
CNP	0.0004	-1.2
CDCA2	0.0004	-1.2
MCTS1	0.0004	-1.2
HSPA4L	0.0005	-1.2
SMS	0.0005	-1.2
BTF3	0.001	-1.2
YARS	0.0011	-1.2
WLS	0.0011	-1.2
RPL36	0.0012	-1.2
FEN1	0.0014	-1.2
GCC2	0.0016	-1.2
LARS	0.0017	-1.2
ALDH5A1	0.0017	-1.2
VPS36	0.0018	-1.2
NAT10	0.0018	-1.2
EXOC1	0.0018	-1.2
NFATC2IP	0.0018	-1.2
CLASP2	0.0019	-1.2
DAP3	0.0019	-1.2
GSTZ1	0.002	-1.2
CHORDC1	0.0023	-1.2
TELO2	0.0023	-1.2
PLAA	0.0023	-1.2
ADD3	0.0026	-1.2
MSH2	0.0027	-1.2
CHMP4A	0.0027	-1.2
VPS25	0.0027	-1.2
UBAP2L	0.0029	-1.2
DUT	0.0029	-1.2
SLIRP	0.0031	-1.2
MRPL53	0.0032	-1.2
UROD	0.0033	-1.2
ELOVL1	0.0033	-1.2
RPL9	0.0034	-1.2
GNL3L	0.0036	-1.2
ALDH2	0.0042	-1.2
ECD	0.0042	-1.2
PCBD1	0.0043	-1.2
PPP2R5E	0.0047	-1.2
WDR61	0.0048	-1.2
CAPRIN1	0.0049	-1.2
UBAP2	0.0049	-1.2
NUDCD3	0.0049	-1.2
SNTB1	0.0053	-1.2
OCLN	0.0053	-1.2
RPLP0	0.0055	-1.2
YTHDF3	0.0057	-1.2
ADD1	0.0059	-1.2
DDX54	0.006	-1.2
LAMTOR3	0.0063	-1.2
UTP14A	0.0064	-1.2
ECT2	0.007	-1.2
RSL1D1	0.0072	-1.2
MRPS9	0.0072	-1.2
MRPS31	0.0077	-1.2
CSNK1D	0.0083	-1.2
LYAR	0.0087	-1.2
RCOR1	0.0091	-1.2
KIAA1522	0.0096	-1.2
THUMPD1	0.0096	-1.2
CPNE1	0.0101	-1.2
LDAH	0.0105	-1.2
KIF2C	0.0105	-1.2
RFC3	0.0115	-1.2
OXA1L	0.0119	-1.2
PLPBP	0.0122	-1.2
LARP4	0.0126	-1.2
SNF8	0.0127	-1.2
BAZ1B	0.0137	-1.2
RCC2	0.0137	-1.2
DHCR7	0.0137	-1.2
RPP38	0.0139	-1.2
CNN3	0.0142	-1.2
STUB1	0.0148	-1.2
TRIM33	0.0156	-1.2
BEND3	0.0157	-1.2
PLSCR1	0.0159	-1.2
CNOT11	0.016	-1.2
DHX57	0.0162	-1.2
ZNF280D	0.0166	-1.2
GNE	0.0169	-1.2
CCNB1	0.017	-1.2
RCL1	0.0176	-1.2
RPL31	0.0177	-1.2
RPL18A	0.0178	-1.2
EHHADH	0.0179	-1.2
SAMHD1	0.018	-1.2
DIEXF	0.0183	-1.2
COX17	0.0184	-1.2
TXNDC5	0.0184	-1.2
HPS3	0.0194	-1.2
ZC3H11A	0.0218	-1.2
PDS5B	0.0221	-1.2
MGAT1	0.0234	-1.2
ARMC8	0.0236	-1.2
BAZ2A	0.0241	-1.2
JPT1	0.0244	-1.2
TRIAP1	0.0244	-1.2
RPL7L1	0.0256	-1.2
RP2	0.0261	-1.2
CLPX	0.0296	-1.2
SPDL1	0.0324	-1.2
CCDC97	0.0327	-1.2
PUM3	0.035	-1.2
DOPEY2	0.0362	-1.2
EIF1AY	0.0374	-1.2
BUB1B	0.0399	-1.2
UBQLN2	0.049	-1.2
OGT	0.0539	-1.2
SUCLA2	0.0001	1.2
SPTAN1	0.0001	1.2
DNAJC7	0.0001	1.2
SYAP1	0.0001	1.2
TSNAX	0.0001	1.2
MYOF	0.0001	1.2
LRRFIP1	0.0001	1.2
CAMK2D	0.0001	1.2
TIPRL	0.0001	1.2
ERO1A	0.0001	1.2
RAB2A	0.0001	1.2
GPS1	0.0002	1.2
PDIA3	0.0002	1.2
TIMM9	0.0004	1.2
P4HB	0.0004	1.2
SQOR	0.0004	1.2
TPT1	0.0004	1.2
SUPT5H	0.0005	1.2
BRF1	0.0006	1.2
GFPT1	0.0007	1.2
TMUB1	0.0007	1.2
TOR1AIP2	0.0008	1.2
RCN1	0.0008	1.2
PKP2	0.0008	1.2
STX5	0.0009	1.2
RTN4	0.0009	1.2
FLNA	0.0011	1.2
COLGALT1	0.0014	1.2
TMEM109	0.0015	1.2
COPA	0.0015	1.2
RDX	0.0016	1.2
EFHD2	0.0017	1.2
NFKB2	0.0017	1.2
GPATCH4	0.0019	1.2
RING1	0.002	1.2
TRA2B	0.002	1.2
DLD	0.0021	1.2
TPM4	0.0021	1.2
ARCN1	0.0022	1.2
FUCA1	0.0023	1.2
ATP5F1A	0.0024	1.2
XPNPEP1	0.0028	1.2
YAP1	0.0028	1.2
SRCAP	0.0028	1.2
CTTN	0.0029	1.2
NFKB1	0.0029	1.2
DYNC1LI1	0.0035	1.2
SNX9	0.0036	1.2
PSMB4	0.0037	1.2
PAFAH1B1	0.0037	1.2
FAM129B	0.0039	1.2
VPS50	0.0042	1.2
SGPP1	0.0042	1.2
ANXA7	0.0042	1.2
TBCB	0.0045	1.2
CLIC1	0.0047	1.2
COPB2	0.0048	1.2
CANX	0.0049	1.2
COPB1	0.005	1.2
TRNT1	0.0051	1.2
SYVN1	0.0054	1.2
YWHAB	0.0056	1.2
SLC33A1	0.0056	1.2
TLE1	0.0056	1.2
ME3	0.0058	1.2
METAP2	0.006	1.2
HMGN4	0.0064	1.2
PLOD1	0.0067	1.2
TAP1	0.0068	1.2
DDX39A	0.007	1.2
GLUD1	0.0071	1.2
RRP9	0.0071	1.2
RHEB	0.0074	1.2
WDR87	0.0074	1.2
LZIC	0.0076	1.2
CPPED1	0.0082	1.2
PPP3CA	0.0083	1.2
RAB21	0.0084	1.2
SEC62	0.0095	1.2
SLC25A13	0.0103	1.2
PGP	0.0103	1.2
HNRNPF	0.0104	1.2
TXN	0.0107	1.2
AGPAT5	0.0113	1.2
TIMM17B	0.0114	1.2
ZFR	0.0117	1.2
BSPRY	0.0117	1.2
IRF2BPL	0.0127	1.2
UFC1	0.013	1.2
GALE	0.0132	1.2
GTF2F1	0.0134	1.2
ASAH1	0.0144	1.2
EXD2	0.0149	1.2
IGF2BP2	0.0156	1.2
TRIM9	0.0158	1.2
SDCBP	0.017	1.2
USO1	0.0177	1.2
RAB18	0.0181	1.2
RER1	0.0203	1.2
ATG3	0.021	1.2
ERGIC3	0.0216	1.2
PYGL	0.0221	1.2
KCTD15	0.0226	1.2
MIEN1	0.025	1.2
RBM3	0.0274	1.2
TIMM21	0.0298	1.2
WDR1	0.0001	1.3
ANXA2	0.0001	1.3
ANXA3	0.0001	1.3
PSAP	0.0001	1.3
ACTN4	0.0001	1.3
PLEC	0.0001	1.3
EEF1B2	0.0001	1.3
RALGAPA1	0.0001	1.3
IGF2R	0.0002	1.3
PGM1	0.0002	1.3
TXNRD1	0.0002	1.3
CRK	0.0002	1.3
NAMPT	0.0002	1.3
RAD23A	0.0003	1.3
EIF5	0.0003	1.3
CALU	0.0003	1.3
EEF1A1P5	0.0004	1.3
CAPN2	0.0004	1.3
CEP170	0.0004	1.3
TPI1	0.0004	1.3
DDX10	0.0004	1.3
KRT18	0.0005	1.3
MMTAG2	0.0006	1.3
EEF1G	0.0006	1.3
CHMP2B	0.0006	1.3
EIF3J	0.0006	1.3
TRMT6	0.0007	1.3
ADK	0.0008	1.3
PCMT1	0.0008	1.3
ARGLU1	0.0008	1.3
CAP1	0.0009	1.3
MYO1F	0.0009	1.3
SMAP	0.0013	1.3
GNS	0.0014	1.3
ALDH6A1	0.0014	1.3
MB21D2	0.0015	1.3
MTUS1	0.0016	1.3
PPIL1	0.0017	1.3
AKAP2	0.0017	1.3
SRSF4	0.0017	1.3
MFF	0.0018	1.3
TSSC4	0.0019	1.3
SCARB2	0.002	1.3
ANXA11	0.002	1.3
ACBD5	0.002	1.3
DPP9	0.002	1.3
LPCAT2	0.002	1.3
USP15	0.0023	1.3
BOLA2	0.0025	1.3
EMD	0.0026	1.3
UFD1	0.0026	1.3
SYK	0.0028	1.3
FHL2	0.0028	1.3
DDX3Y	0.0029	1.3
TM9SF3	0.003	1.3
PUDP	0.0031	1.3
FKBP1A	0.0032	1.3
WBP4	0.0033	1.3
OSBPL8	0.0034	1.3
LANCL1	0.0034	1.3
DECR1	0.0034	1.3
LUC7L	0.0035	1.3
PRKAR2A	0.0038	1.3
EZR	0.004	1.3
RSU1	0.0042	1.3
ZFYVE19	0.0042	1.3
RNF113A	0.0048	1.3
VPS4B	0.0049	1.3
HSD17B10	0.005	1.3
MSTO1	0.005	1.3
RAB5A	0.0051	1.3
TFG	0.0053	1.3
PTGES2	0.0056	1.3
PPP2R1B	0.006	1.3
TMX3	0.0061	1.3
TAP2	0.0064	1.3
GORASP2	0.0071	1.3
SERPINH1	0.0072	1.3
SEL1L	0.0073	1.3
PHLDA1	0.0076	1.3
YWHAG	0.009	1.3
DTX2	0.0093	1.3
DEPDC1	0.0097	1.3
ERGIC2	0.0098	1.3
MYL6B	0.0099	1.3
AAK1	0.0102	1.3
MAN2B1	0.0108	1.3
CFL2	0.0116	1.3
OSBPL5	0.0121	1.3
CTDP1	0.0122	1.3
DUSP3	0.0125	1.3
NADK2	0.0126	1.3
ETFDH	0.0132	1.3
ERAP2	0.0132	1.3
BPHL	0.0147	1.3
SORBS2	0.0162	1.3
HMG20A	0.0164	1.3
JAKMIP3	0.0171	1.3
KRI1	0.0173	1.3
STK24	0.0173	1.3
DAP	0.0181	1.3
SUMF2	0.0195	1.3
C11orf68	0.0224	1.3
ARL6IP5	0.0257	1.3
CD97	0.028	1.3
ATOX1	0.0287	1.3
RNF169	0.0291	1.3
GBE1	0.0373	1.3
SERINC1	0.0421	1.3
SPOUT1	0.0473	1.3
TXNL1	0.0001	1.4
HINT1	0.0001	1.4
UBE2E1	0.0001	1.4
FLNB	0.0001	1.4
SFN	0.0001	1.4
LMAN1	0.0001	1.4
LEMD2	0.0001	1.4
CLTB	0.0001	1.4
CAPNS1	0.0002	1.4
CTBS	0.0002	1.4
RAB10	0.0002	1.4
TCEAL3	0.0002	1.4
TROVE2	0.0002	1.4
LASP1	0.0004	1.4
RGS10	0.0005	1.4
S100A10	0.0006	1.4
SH3BGRL3	0.0007	1.4
PPL	0.0007	1.4
MET	0.0009	1.4
FAM50A	0.001	1.4
LZTFL1	0.001	1.4
PRKCSH	0.0011	1.4
RNMT	0.0011	1.4
SCP2	0.0011	1.4
GBA	0.0012	1.4
ITGA2	0.0012	1.4
SETD7	0.0015	1.4
SLC27A2	0.0017	1.4
SMAD3	0.002	1.4
REEP5	0.002	1.4
MARCKS	0.0022	1.4
TOR1AIP1	0.0022	1.4
MVP	0.0023	1.4
HERC4	0.0023	1.4
DNAJC1	0.0024	1.4
ME1	0.003	1.4
SQSTM1	0.003	1.4
LGALS3	0.003	1.4
COPG1	0.0031	1.4
RBM19	0.0034	1.4
IL18	0.0042	1.4
ISG15	0.0046	1.4
FOSL2	0.0046	1.4
BMI1	0.0049	1.4
OXSR1	0.0052	1.4
DOCK5	0.0083	1.4
FZD8	0.0085	1.4
ENDOD1	0.0086	1.4
MUC5AC	0.009	1.4
CD59	0.0094	1.4
TDP2	0.0116	1.4
WBP2	0.0138	1.4
MAL2	0.0142	1.4
BRD4	0.0169	1.4
SDCCAG8	0.0173	1.4
ATP5IF1	0.0197	1.4
ADAM9	0.0225	1.4
SGSM2	0.023	1.4
RNF39	0.0267	1.4
AGFG1	0.0291	1.4
CNTLN	0.0316	1.4
SURF2	0.0324	1.4
ANXA4	0.0001	1.5
RAB27B	0.0001	1.5
CDS1	0.0001	1.5
KDSR	0.0001	1.5
UGP2	0.0001	1.5
TMED7	0.0002	1.5
GM2A	0.0002	1.5
TES	0.0002	1.5
RHOC	0.0002	1.5
MAPRE3	0.0003	1.5
GALNT7	0.0003	1.5
NDUFAF1	0.0005	1.5
SCFD1	0.0005	1.5
MOSPD1	0.0005	1.5
SPATS2L	0.0008	1.5
ACOT1	0.0008	1.5
APOL2	0.0009	1.5
HM13	0.001	1.5
GDA	0.001	1.5
AGAP1	0.001	1.5
ABAT	0.0012	1.5
S100A11	0.0015	1.5
PGRMC2	0.0018	1.5
ANXA1	0.0024	1.5
OSBPL3	0.0025	1.5
TPMT	0.0038	1.5
RAB25	0.005	1.5
EPHA2	0.0052	1.5
MAN1A1	0.0064	1.5
NAGK	0.0067	1.5
IMUP	0.0104	1.5
ACAP2	0.0001	1.6
MCC	0.0001	1.6
PRDX5	0.0001	1.6
EGFR	0.0002	1.6
SFXN3	0.0002	1.6
TATDN1	0.0004	1.6
STX7	0.0005	1.6
SARG	0.0008	1.6
MAOB	0.0008	1.6
NPEPPS	0.001	1.6
CISD1	0.001	1.6
MTMR11	0.001	1.6
PTTG1IP	0.0012	1.6
MCFD2	0.0014	1.6
LRRC58	0.002	1.6
ODR4	0.0023	1.6
ARF4	0.0049	1.6
TMX2	0.0069	1.6
RTCA	0.0072	1.6
DHRS7	0.008	1.6
RAB3B	0.0149	1.6
OPTN	0.0001	1.7
CDK6	0.0001	1.7
SH3KBP1	0.0001	1.7
S100A6	0.0001	1.7
IGF2BP3	0.0008	1.7
AKAP8L	0.0011	1.7
AFF4	0.0017	1.7
PIGG	0.0019	1.7
F3	0.002	1.7
TSTA3	0.0026	1.7
SLC30A7	0.0002	1.8
PPP1R14C	0.0103	1.8
RBKS	0.001	2
FAM13A	0.0048	2
LAMC2	0.0001	2.2
IRGQ	0.0001	2.2
TP53	0.0053	2.2
LAMB3	0.0001	2.9
SERPINB5	0.0001	3.3
RSBN1	0.0002	3.5
HMGA2	0.0007	4.6
