## Supplementary Table 5 for "DKC1-mediated pseudouridylation of rRNA targets hnRNP A1 to sustain IRES-dependent translation and ATF4-driven metabolic adaptation"

### Sheet: Supplementary Table 5
Table S5. Metabolomics data after DKC1 inhibition by Pyrazofurin 1µM for 72h
Name	Teton						DKC1 INH						Fold Teton	Fold Dkc1 Inh	t-Test DKC1 Inh
N-methyl-UMP	1.28787	0.88565	0.894649	0.996718	0.972632	0.962478	0.014818	0.026568	0.019369	0.014623	0.011957	0.012926	1	0.0167102	1.58246e-08
cadaverine	0.989993	0.928773	1.05133	1.14378	0.935501	0.950624	0.042036	0.049362	0.043761	0.043768	0.0527	0.049249	1	0.0468127	1.1409e-09
N-acetylserine	1.00059	0.930921	0.988873	1.13759	1.00476	0.937261	0.071125	0.058432	0.007753	0.076891	0.056123	0.080916	1	0.05854	7.93343e-10
cystathionine	0.772914	0.900824	1.09882	1.22628	0.914139	1.08702	0.084164	0.018775	0.083249	0.080454	0.067037	0.087196	1	0.0701458	3.40598e-08
3-phenyllactic acid	1.00333	0.829075	0.905863	1.09462	1.07912	1.088	0.06103	0.093546	0.082499	0.050275	0.078164	0.133858	1	0.0832287	2.5809e-08
indole-3-lactate	1.05526	0.937771	0.952675	0.922987	1.05064	1.08067	0.106032	0.144723	0.100687	0.112566	0.088688	0.120304	1	0.112167	3.30378e-10
1,3-dihydroxypyridine	1.09684	0.649495	1.03815	1.27095	1.05206	0.892512	0.100206	0.103467	0.149984	0.115205	0.155418	0.114988	1	0.123211	7.09173e-06
gluconic acid	1.13897	0.680542	0.913706	1.19956	1.00331	1.06391	0.118977	0.111073	0.123019	0.126702	0.131192	0.130713	1	0.123613	1.79272e-06
phenylethylamine	0.953587	0.930763	1.08279	1.04281	0.990776	0.999275	0.155021	0.129583	0.116774	0.179561	0.127328	0.048042	1	0.126052	3.53174e-10
N-acetylaspartic acid	1.09628	0.850251	0.833843	1.11148	1.06629	1.04186	0.151027	0.15073	0.20103	0.147622	0.134274	0.051227	1	0.139318	1.22275e-07
ribitol	1.08917	0.904548	1.01626	1.10888	0.853467	1.02768	0.152145	0.126529	0.146316	0.139762	0.121554	0.164161	1	0.141744	8.90588e-09
9-hydroxydec-2-enoic acid	0.933827	0.99924	1.10272	0.914032	0.945077	1.1051	0.13733	0.128264	0.125225	0.186604	0.112076	0.164625	1	0.142354	2.58136e-09
2-hydroxyglutaric acid	1.09611	0.841895	0.898479	1.03717	1.05854	1.0678	0.147745	0.179447	0.115956	0.168636	0.141696	0.151906	1	0.150898	1.23391e-08
2-hydroxyisovaleric acid	0.95438	0.885715	0.969149	1.18561	0.95532	1.04983	0.178052	0.179887	0.166276	0.188691	0.172175	0.197408	1	0.180415	2.52152e-08
alanine	1.01051	0.981906	1.02478	1.00399	1.03603	0.942771	0.180646	0.176606	0.182943	0.186832	0.179283	0.199208	1	0.184253	1.58583e-12
succinic acid	1.04169	0.854814	1.0175	1.04987	0.999926	1.03621	0.30387	0.208357	0.162619	0.21241	0.211894	0.072851	1	0.195334	3.65505e-08
3-Amino-2-piperidone	0.927318	1.44816	1.68362	0.708583	0.647504	0.584816	0.166523	0.153617	0.391037	0.227963	0.294887	0.034611	1	0.21144	0.00454351
proline	1.08114	1.18488	0.98078	0.700834	1.00166	1.05071	0.208819	0.169575	0.250034	0.230326	0.230292	0.244147	1	0.222199	2.42069e-06
homocysteine	1.09764	0.876788	0.943835	1.31424	1.17141	0.596086	0.219585	0.248929	0.221506	0.196991	0.225799	0.240287	1	0.225516	8.60528e-05
trans-4-hydroxy-L-proline	0.752694	0.927896	1.01341	1.689	0.792389	0.82461	0.303636	0.21576	0.265156	0.288427	0.265056	0.0609	1	0.233156	0.000492386
adenine	1.08057	0.814507	0.974455	1.02503	1.04375	1.06167	0.280942	0.194329	0.300075	0.135388	0.234371	0.276755	1	0.236977	1.04145e-07
fructose-6-phosphate	1.56346	1.03174	0.919776	1.14286	0.270218	1.07194	0.280792	0.402909	0.276408	0.183546	0.149297	0.170447	1	0.2439	0.00197074
putrescine	1.05792	0.974883	1.1556	1.1709	1.0352	0.605499	0.238371	0.258928	0.26629	0.223749	0.254673	0.270214	1	0.252037	2.38178e-05
saccharic acid	1.14708	0.918404	0.983102	0.860938	1.07528	1.01519	0.262871	0.217503	0.299559	0.320337	0.273917	0.175554	1	0.25829	3.44909e-08
ketoisoleucine	0.357778	0.818569	0.921168	1.60994	1.42124	0.871299	0.209002	0.208211	0.21951	0.29823	0.445461	0.177476	1	0.259648	0.000298111
galactose-6-phosphate	1.45619	1.4531	0.962647	0.92092	0.51653	0.690609	0.281981	0.319959	0.301866	0.228519	0.208144	0.233734	1	0.262367	0.00153214
aminomalonic acid	1.23839	0.524442	1.03819	1.04112	1.0738	1.08405	0.120607	0.05649	0.199736	0.348986	0.179495	0.683656	1	0.264828	0.000880562
homoserine	1.21558	0.825433	0.98226	0.744663	1.10625	1.12581	0.251481	0.267373	0.288068	0.276018	0.24467	0.284662	1	0.268712	3.46755e-06
threonine	1.06228	1.19133	0.945353	0.94658	1.06421	0.790246	0.264855	0.23901	0.26649	0.281837	0.263324	0.298716	1	0.269039	9.21631e-07
adenosine-5-monophosphate	1.30772	0.93989	0.818435	0.742942	1.15685	1.03416	0.051276	0.571879	0.300426	0.253166	0.188608	0.255019	1	0.270062	0.000106618
3-methoxytyramine	0.945823	0.888772	1.03857	1.07876	1.0007	1.04737	0.304111	0.201209	0.299824	0.307097	0.27791	0.275432	1	0.277597	5.64794e-09
glucose-6-phosphate	1.50447	1.14594	0.527157	1.24759	0.520849	1.05399	0.416793	0.494691	0.332284	0.118114	0.190639	0.139469	1	0.281998	0.00352705
pseudo-uridine	1.02693	0.883112	1.01825	1.11941	0.978048	0.974248	0.341532	0.167196	0.228945	0.25297	0.369725	0.352687	1	0.285509	1.95204e-07
isothreonic acid	1.05513	0.822995	0.94445	1.06526	1.06488	1.04729	0.329457	0.299157	0.338151	0.289511	0.270618	0.324308	1	0.308534	9.01062e-08
octadecylglycerol	1.02374	0.987635	1.07434	1.00132	0.892201	1.02077	0.120229	0.385253	0.363586	0.305459	0.303439	0.39594	1	0.312318	4.35746e-07
2-ketoisocaproic acid	0.963456	0.827028	0.841308	1.39552	1.15416	0.818528	0.111098	0.11641	0.470019	0.382509	0.436358	0.479327	1	0.33262	0.000584349
2,5-dihydroxypyrazine	1.14171	0.780514	0.972794	1.05882	1.09531	0.950844	0.336314	0.361882	0.344705	0.315048	0.307152	0.367407	1	0.338751	5.39399e-07
4-aminobutyric acid	0.958034	0.944524	0.988234	1.14691	0.936577	1.02572	0.329146	0.234177	0.419347	0.319742	0.229409	0.516568	1	0.341398	1.63277e-06
2-aminobutyric acid	0.906466	1.05332	0.997495	0.748342	1.13964	1.15474	0.305581	0.341342	0.369931	0.345753	0.374947	0.319924	1	0.342913	3.50768e-06
biopterin	0.558538	1.11898	1.28698	1.2686	0.874894	0.892012	0.382291	0.135672	0.335376	0.442519	0.330938	0.502747	1	0.354924	3.79318e-05
pyrophosphate	1.41229	0.938462	0.209204	1.06226	1.45582	0.921966	0.417048	0.2142	0.222719	0.416058	0.327776	0.543039	1	0.356807	0.0165303
alpha-ketoglutarate	1.14721	0.989553	0.636876	1.23224	1.27493	0.719191	0.369116	0.391114	0.398802	0.311992	0.303241	0.37432	1	0.358097	0.000586055
zymostenol	0.754246	1.66817	1.35811	0.94975	0.733791	0.535931	0.345138	0.364106	0.354932	0.40638	0.289847	0.415926	1	0.362721	0.00520814
glucose-1-phosphate	1.13993	0.877251	0.916918	1.06077	0.835779	1.16935	0.737776	0.409905	0.298155	0.205522	0.283082	0.258625	1	0.365511	0.00025217
pantothenic acid	1.01196	0.889062	0.943072	1.07833	1.02778	1.04978	0.349715	0.39318	0.311144	0.354049	0.388014	0.419024	1	0.369188	3.20978e-08
zymosterol	0.584746	0.887934	1.11884	0.877849	1.1521	1.37854	0.496236	0.189621	0.079647	0.570148	0.411182	0.506038	1	0.375479	0.000262298
2-monopalmitin	0.927063	1.12054	1.13844	0.830649	0.780571	1.20274	0.3503	0.239437	0.257825	0.425703	0.243122	0.814451	1	0.388473	0.000808974
cytosine	1.01574	0.940553	0.986502	0.983949	0.998569	1.07469	0.360162	0.389867	0.377799	0.41609	0.419803	0.44649	1	0.401702	1.50535e-09
glycine	1.08594	0.906858	1.16748	1.27779	0.54755	1.01439	0.425305	0.377607	0.430795	0.41768	0.40201	0.446706	1	0.416684	0.000784497
homovanillic acid	1.08001	0.847995	1.08204	1.02105	1.01571	0.9532	0.459447	0.58549	0.490958	0.249545	0.427682	0.350176	1	0.427216	1.0615e-05
UDP-glucuronic acid	1.12204	0.822903	0.908184	1.25178	0.877917	1.01717	0.336571	0.477506	0.44428	0.448346	0.432235	0.449333	1	0.431378	3.47966e-05
beta-alanine	1.04521	0.86237	0.953137	1.05917	1.01636	1.06376	0.474419	0.384108	0.50222	0.452354	0.417696	0.483599	1	0.452399	2.5987e-07
N-acetylmethionine	1.03765	0.852233	1.09437	1.04042	0.980646	0.994688	0.435494	0.315673	0.421913	0.580997	0.388378	0.580904	1	0.453893	9.2082e-06
2,3-dihydroxybutanoic acid	0.81543	0.850746	0.99075	1.29535	1.0021	1.04562	0.452176	0.387219	0.529746	0.511457	0.423797	0.425058	1	0.454909	1.61618e-05
arabitol	1.17459	0.251947	1.14744	1.1902	1.0742	1.16162	0.165164	0.602545	0.620983	0.16275	0.562013	0.619281	1	0.455456	0.0259974
creatinine	0.927002	1.05125	1.0176	1.02998	0.991748	0.982418	0.436543	0.373384	0.481134	0.484651	0.458918	0.531927	1	0.461093	6.48726e-09
5-aminovaleric acid	1.0164	0.922024	1.00699	1.09183	0.974456	0.988294	0.412286	0.381073	0.500789	0.492025	0.447097	0.536646	1	0.461653	1.344e-07
lyxitol	1.06633	0.884652	0.905098	1.08923	1.03782	1.01687	0.557668	0.520573	0.540159	0.159833	0.47456	0.530633	1	0.463904	8.08409e-05
erythrose	1.06052	0.883593	1.10835	0.676324	0.977199	1.29402	0.429453	0.435111	0.585805	0.41711	0.366192	0.561118	1	0.465798	0.000620365
3-hydroxy-3-methylglutaric acid	1.46833	1.22187	0.193886	1.02589	1.23232	0.857698	0.533559	0.529377	0.196873	0.471121	0.357598	0.720574	1	0.468184	0.0466898
methanolphosphate	1.00589	0.91595	0.985571	1.00906	0.982667	1.10086	0.522971	0.553214	0.460216	0.524106	0.392186	0.40796	1	0.476776	4.15143e-07
hypotaurine	1.05917	0.828099	0.957791	0.969543	1.04399	1.1414	0.443757	0.46037	0.56601	0.474141	0.48288	0.518123	1	0.49088	4.27943e-06
2-deoxypentitol	1.06462	0.938802	0.918162	1.04699	1.02753	1.00389	0.476637	0.462719	0.527725	0.505345	0.468492	0.505107	1	0.491004	1.12549e-08
propyleneglycol	0.640665	0.156953	0.837308	2.45316	1.24538	0.666528	0.711038	0.367302	0.821677	0.205936	0.186302	0.686715	1	0.496495	0.155418
(5E)-isovitamin D3	0.704534	0.435406	1.75906	0.388943	1.50106	1.211	0.559814	0.480935	0.488679	0.604993	0.487862	0.548762	1	0.528507	0.064572
indole-3-acetate	1.03341	0.920396	0.952479	1.00519	1.06429	1.02424	0.537933	0.441201	0.528163	0.548547	0.570498	0.556266	1	0.530435	1.20764e-07
2-monoolein	0.970618	0.929554	1.10747	1.0992	0.743171	1.14999	0.452681	0.552025	0.584894	0.548095	0.403678	0.66583	1	0.534534	0.000240334
nicotinic acid	0.647011	1.0141	1.12931	1.42459	1.20723	0.577754	0.529544	0.38183	0.508208	1.12011	0.364781	0.359097	1	0.543928	0.0181087
gluconic acid	1.09303	0.871244	0.914902	1.1042	0.972098	1.04452	0.528184	0.471553	0.585154	0.602076	0.541947	0.565863	1	0.549129	3.82219e-06
glycyl-glycine	1.00551	0.912896	1.00481	1.07432	1.00143	1.00103	0.642015	0.561694	0.592151	0.485789	0.425464	0.600013	1	0.551188	2.61452e-06
oleamide	0.453397	2.79648	1.22978	0.936495	0.474274	0.109574	0.411414	0.281053	0.893057	0.12704	0.796401	0.846207	1	0.559195	0.246266
tyrosine	1.0632	0.917733	1.00597	1.09943	1.0792	0.834475	0.591822	0.492739	0.571331	0.567987	0.540869	0.606286	1	0.561839	1.05419e-05
xanthine	0.58955	0.603197	1.07967	1.35183	1.54016	0.835586	0.281128	0.239407	0.987263	0.229659	0.821159	0.848843	1	0.56791	0.0448079
N-methylalanine	0.108895	0.128897	1.67888	0.598052	1.73117	1.7541	0.614009	0.518515	0.565145	0.553184	0.569563	0.595545	1	0.569327	0.0796031
inositol-4-monophosphate	1.03304	1.00496	0.961026	1.17592	0.821657	1.00339	0.54633	0.776472	0.580074	0.594922	0.462119	0.547962	1	0.584646	0.000236508
phenylalanine	0.942564	0.923918	0.976191	1.09032	1.03299	1.03401	0.673037	0.532229	0.602621	0.601003	0.588332	0.660466	1	0.609615	9.99663e-07
conduritol-beta-epoxide	0.191985	0.167399	5.00154	0.229276	0.175548	0.234249	0.766419	0.601505	0.627748	0.638245	0.60855	0.521949	1	0.627403	0.553229
1-monopalmitin	0.803464	1.03565	1.1514	1.04692	0.839398	1.12317	0.859848	0.871545	0.115292	0.315958	0.686279	0.917283	1	0.627701	0.0292236
4-hydroxybutyric acid	0.719025	1.09073	0.887742	1.10029	1.08546	1.11676	0.623792	0.540751	0.577658	0.731876	0.467926	0.853141	1	0.632524	0.000275724
6-methylcholecalciferol	1.04195	1.02996	1.08988	0.869228	0.958054	1.01093	0.573846	0.669722	0.487134	0.837504	0.715545	0.559041	1	0.640465	0.00048996
3-hydroxybenzoic acid	1.00585	0.768985	1.09175	1.45917	0.784899	0.889347	0.643988	0.517137	0.577705	0.69992	0.627147	0.778719	1	0.640769	0.0174766
spermidine	0.795248	0.883874	1.38603	1.09532	0.972499	0.867033	0.657122	0.722443	0.57394	0.834033	0.547573	0.571898	1	0.651168	0.00353216
tryptophan	1.01685	0.859138	0.985196	1.01694	1.0955	1.02637	0.684545	0.422803	0.726984	0.643562	0.696681	0.74698	1	0.653592	0.000454037
dihydrocholesterol	1.57113	0.731589	1.67148	0.723627	0.662246	0.639932	0.608136	0.709352	0.656892	0.842646	0.59851	0.5225	1	0.656339	0.245959
dehydrocholecalciferol	0.95267	0.970856	1.04174	1.25064	0.993239	0.79086	0.596876	0.628585	0.627186	0.767545	0.636512	0.694801	1	0.658584	0.000899846
palmitoleic acid	0.920263	1.10962	1.05659	0.950728	0.837426	1.12537	0.654142	0.49442	0.624545	0.826224	0.506614	0.876736	1	0.66378	0.00287013
levoglucosan	1.17908	0.825108	0.9313	1.0159	1.08121	0.967405	0.770597	0.83148	0.512728	0.658919	0.555382	0.670246	1	0.666559	0.00165342
threitol	1.07617	0.917926	1.02642	1.0213	0.798836	1.15935	0.63872	0.763795	0.868544	0.776639	0.493318	0.487707	1	0.671454	0.00680801
Dopamine	0.896144	1.06412	1.02441	0.943375	1.05335	1.0186	0.681754	0.501007	0.590619	0.723948	0.693632	0.851326	1	0.673714	0.000185652
xylose	1.1849	0.943562	1.00629	1.10707	1.15266	0.605518	0.657793	0.399903	0.768151	0.568054	0.517522	1.16631	1	0.679623	0.090598
octadecanol	0.949398	0.979583	1.02585	1.05449	0.924721	1.06595	0.721137	0.648869	0.693375	0.65636	0.727747	0.706375	1	0.69231	1.17681e-06
sophorose	0.695123	0.915656	0.995705	1.16059	0.9599	1.27302	0.919989	0.732297	0.627162	0.584743	0.684177	0.626022	1	0.695732	0.00156218
D-erythro-sphingosine	0.747396	0.588226	1.76104	1.2862	0.811112	0.806024	0.676653	0.737705	0.814504	0.516515	0.935395	0.533716	1	0.702415	0.122356
cytidine-5-monophosphate	1.40676	0.992178	0.885124	1.31936	0.899203	0.497373	0.807822	0.974026	0.666765	0.650472	0.638164	0.507645	1	0.707482	0.16362
acetone phosphate	0.230135	1.10842	1.11879	1.351	1.09169	1.09997	1.1543	0.199457	1.21112	1.23878	0.225065	0.372951	1	0.733614	0.110365
taurine	2.37489	0.07697	0.02294	0.032901	3.04799	0.44431	0.175672	2.83761	0.57048	0.111983	0.091458	0.632056	1	0.736543	0.987442
valine	1.06863	1.05185	0.997865	0.763047	1.02212	1.09648	0.713461	0.681602	0.757626	0.766954	0.755498	0.808794	1	0.747323	0.00213447
glutamic acid	1.01798	0.901547	0.938135	1.1394	1.07379	0.929139	0.722069	0.613986	0.781512	0.754296	0.708041	0.909242	1	0.748191	0.00274889
linoleic acid methyl ester	0.748036	1.14315	1.27354	1.0803	0.621748	1.13324	0.807159	0.38483	0.747663	0.967056	0.841301	0.77275	1	0.75346	0.0542913
cholesterone	0.941123	1.03046	0.856217	1.16651	0.956808	1.04888	0.762446	0.650943	0.776767	1.02876	0.477722	0.868834	1	0.760911	0.0288225
beta-glycerolphosphate	0.885588	1.16534	1.06543	1.21732	0.645866	1.02045	0.767138	0.758585	0.802931	0.832052	0.743637	0.678115	1	0.763743	0.0220322
salicylaldehyde	1.20003	1.06175	0.911154	0.911154	0.79064	1.12526	0.88582	0.394792	0.688776	0.844828	0.811576	0.976777	1	0.767095	0.10542
asparagine	0.804468	1.07074	1.33599	0.959019	0.841085	0.988698	0.742435	0.509565	0.943923	0.836331	0.755233	0.937289	1	0.787463	0.0390476
nicotinamide	1.02204	0.976426	0.954426	0.959769	0.900651	1.18669	0.785717	0.75316	0.957715	0.298139	0.8316	1.12918	1	0.792586	0.162496
campesterol	0.893637	1.34176	1.4932	0.745609	0.72333	0.802469	0.851744	0.582204	0.474907	0.730574	0.949473	1.18115	1	0.795009	0.259117
2-hydroxyvaleric acid	2.1038	0.330457	0.415589	0.540419	0.440732	2.16901	0.16291	2.57036	0.155342	0.169919	0.136388	1.69645	1	0.815228	0.951212
1-aminocyclopropanecarboxylic acid	0.466103	1.56916	1.29465	0.648755	1.02049	1.00083	0.801382	0.468247	1.023	0.813893	0.899321	0.913976	1	0.819969	0.113733
5-methoxytryptamine	0.738985	1.07515	1.10264	1.18757	0.730331	1.16532	1.02326	0.342565	0.834261	1.08332	0.886924	0.770719	1	0.823508	0.13763
monomyristin	1.18041	1.18142	0.826119	0.769378	0.974388	1.06828	0.858204	0.882184	0.76904	0.963918	0.592401	0.875767	1	0.823586	0.15318
erythritol	0.993879	0.894958	0.933005	1.07594	1.05465	1.04757	0.820011	0.826951	0.870757	0.812873	0.807737	0.824371	1	0.827117	0.000681958
ornithine	1.32713	0.743198	0.900821	0.795566	1.34583	0.887456	0.596387	0.880552	0.833026	0.677299	0.785088	1.25547	1	0.837971	0.512024
hydroquinone	0.979807	0.929887	1.13011	1.03234	0.855713	1.07214	1.0902	0.560542	1.03897	1.02636	0.852451	0.49594	1	0.844076	0.231954
isoleucine	0.973175	0.983776	0.994841	1.00561	0.982823	1.05977	0.857853	0.756229	0.863921	0.875729	0.833128	0.88835	1	0.845868	0.000130424
glutathione	1.6486	0.448799	0.527262	0.708145	1.72728	0.939907	0.907929	0.941226	0.901006	0.518031	0.757047	1.0531	1	0.846389	0.917524
cysteine	1.17457	0.984388	0.97672	0.457583	1.34286	1.06388	0.703454	0.670532	1.10279	0.644003	0.954778	1.05801	1	0.855594	0.509779
urea	0.932187	0.848755	0.99798	1.07579	1.07064	1.07465	0.546298	0.999384	1.05506	0.908564	1.04758	0.586029	1	0.857151	0.195248
lanosterol	1.03945	0.933475	1.11917	1.04299	1.0985	0.766413	1.13079	0.454729	0.525596	1.36688	0.735704	1.04312	1	0.876136	0.520432
1-monostearin	1.09758	0.850141	1.04117	1.08307	0.866924	1.06112	0.882328	1.01259	0.797697	0.875116	0.784341	0.912156	1	0.877372	0.113868
arachidonic acid	0.879344	1.19863	1.11811	0.983366	0.777739	1.04282	0.888628	0.597297	1.03079	0.936213	0.862793	0.993633	1	0.884892	0.176281
threonic acid	1.0346	0.838389	0.790284	1.26066	0.963033	1.11303	0.807109	1.17014	0.358057	0.884123	0.977962	1.15071	1	0.891351	0.530174
ribulose	1.01863	0.871825	0.55085	1.03079	1.13028	1.39762	0.802254	0.782672	0.904178	0.853459	0.711885	1.38923	1	0.907279	0.609438
xylulose	1.02902	0.880716	1.09512	1.19772	1.13075	0.66668	0.810436	0.790654	0.913399	0.862163	0.719145	1.40339	1	0.916532	0.598277
1-monoolein	1.13376	1.05547	1.05431	0.749682	1.0781	0.928681	0.979768	0.242967	1.09737	1.1782	1.09838	0.908855	1	0.917588	0.743605
malic acid	0.999766	0.865738	0.99804	1.0175	1.00175	1.1172	0.840689	0.72747	1.01005	0.958378	0.811103	1.21307	1	0.926792	0.417583
oxoproline	0.972063	0.892605	0.981151	1.08115	1.00662	1.06641	0.92868	0.947382	0.973261	0.859948	0.868126	1.00187	1	0.929878	0.0894495
1-methylinosine	0.979535	0.8126	0.992376	1.11477	0.961075	1.13965	0.996388	0.823836	0.774478	0.951043	0.856742	1.2175	1	0.936664	0.471255
tocopherol alpha-	1.0684	1.04857	1.08626	1.08024	0.764422	0.952108	1.06506	0.928811	0.918405	1.18384	0.894519	0.679151	1	0.944964	0.671646
glycerol-alpha-phosphate	1.04174	0.947974	0.973924	1.11722	0.955865	0.963267	0.893713	1.0764	1.0298	0.950436	0.798404	0.951046	1	0.949965	0.450573
itaconic acid	0.960534	1.14858	0.139788	1.35175	0.934504	1.46485	0.842126	0.673548	1.43996	0.902148	0.857561	1.03856	1	0.958984	0.845107
guanidinosuccinate	1.72336	0.685645	0.680421	0.599236	1.61203	0.69931	0.825909	1.77561	0.934825	0.797776	0.656307	0.79215	1	0.963762	0.676485
maleimide	1.26223	0.903273	0.671245	1.01814	1.05508	1.09004	0.9005	1.18123	0.879762	0.903976	0.805088	1.11808	1	0.964772	0.861586
xylitol	0.977815	0.943823	0.946056	0.991399	0.964727	1.17618	0.945994	0.96423	0.997167	0.934395	0.810958	1.15174	1	0.967414	0.574662
3-hydroxybutyric acid	0.894822	0.852611	0.946006	1.29305	0.986164	1.02735	0.335856	0.712572	1.58502	1.39979	1.37726	0.440331	1	0.975138	0.860751
5'-deoxy-5'-methylthioadenosine	0.889839	1.30783	1.26817	0.444724	1.06651	1.02293	1.20255	0.771057	0.791145	1.30861	0.868037	1.00429	1	0.990948	0.860649
noradrenaline	0.951689	0.85658	0.894631	0.977927	1.03544	1.28374	1.18533	0.871346	1.00772	0.920415	0.948546	1.0421	1	0.995911	0.874251
xanthosine	1.10208	1.16409	0.876464	1.04006	0.742987	1.07432	0.971552	0.848706	1.16291	1.03061	1.01585	1.00463	1	1.00571	0.756947
lithocholic acid	0.796929	1.05655	0.83802	0.999274	1.11072	1.19851	1.28629	1.21096	0.815607	0.97686	0.803777	1.0192	1	1.01878	0.839912
3-Aminopiperidine-2,6-dione	0.27427	0.815794	1.36138	1.4767	0.778971	1.29288	1.04029	0.479941	1.20432	1.15581	1.26982	1.00236	1	1.02542	0.530819
trehalose	1.33336	0.697241	0.456057	0.931847	1.05381	1.52768	0.949662	0.990225	0.94884	1.07628	1.02339	1.20619	1	1.03243	0.571487
pyridoxine	0.998862	0.791487	0.987764	1.16528	1.01443	1.04217	0.984786	1.00921	1.0065	1.07224	1.06027	1.10364	1	1.03944	0.518383
sorbitol	1.01067	0.857957	1.06818	1.00164	1.0107	1.05086	1.04067	1.05088	1.16352	0.999326	0.877134	1.2034	1	1.05582	0.378872
isoribose	1.05309	0.381672	0.996752	1.24096	1.13337	1.19415	1.12172	1.2577	1.12617	0.868399	0.964134	1.04081	1	1.06315	0.645203
N-acetylneuraminic acid	1.04377	1.04259	0.860717	0.758144	0.941687	1.35309	1.07694	0.681494	1.5342	0.874305	0.6493	1.56994	1	1.06436	0.730474
fructose-1-phosphate	0.644164	0.564459	1.18834	1.70926	0.395689	1.49809	0.979577	1.30464	1.14707	0.913062	1.07985	1.00298	1	1.0712	0.999909
ribonic acid	1.08479	0.869949	1.02351	1.4131	0.494736	1.11391	1.19902	0.848011	1.35145	1.06512	0.913825	1.07155	1	1.07483	0.579057
leucine	0.93621	0.993127	0.989865	1.00985	0.982607	1.08834	1.10982	1.2672	1.18261	0.845838	1.01131	1.07097	1	1.08129	0.340108
lactic acid	1.14899	1.41526	1.19829	0.792649	1.11604	0.328771	0.910141	0.9749	1.16005	1.02098	1.07886	1.42178	1	1.09445	0.528037
oleic acid	0.905985	1.09655	1.06015	1.00165	0.851467	1.0842	1.07992	0.836456	1.13369	1.18927	0.938962	1.46211	1	1.10674	0.428474
citrulline	1.13107	0.901438	0.887006	1.02972	1.04757	1.0032	1.18211	0.982642	0.855333	1.19895	1.21384	1.24159	1	1.11241	0.104226
uracil	0.248931	1.4212	0.351017	1.05627	1.44914	1.47344	1.11053	0.809104	1.40547	0.905686	0.931752	1.57407	1	1.12277	0.910414
phosphoethanolamine	1.01953	0.898962	1.01046	1.18314	0.777754	1.11016	1.21609	1.29637	1.35812	1.04952	0.897347	1.1418	1	1.15987	0.137555
N-acetylmannosamine	1.12615	0.878226	0.574397	1.02525	1.11777	1.27821	1.31762	1.03252	1.03699	1.05544	1.41461	1.20218	1	1.17656	0.155907
glycerol	0.757948	1.30438	0.980986	0.75363	0.903079	1.29998	1.20012	0.392985	1.19936	1.49249	1.25032	1.54133	1	1.17943	0.550365
ethanolamine	0.939122	0.869258	1.20796	1.12173	0.82969	1.03224	0.632968	1.09015	1.25269	1.23773	1.42805	1.46285	1	1.18407	0.285223
butylamine	0.650058	0.766766	0.182418	0.983675	2.48979	0.927292	0.735689	1.73721	1.28181	1.43094	1.18239	0.787567	1	1.1926	0.758012
palmitic acid	0.875686	1.1565	1.1231	0.99486	0.795798	1.05406	1.08499	1.00549	1.21684	1.38226	1.06585	1.46735	1	1.2038	0.113148
glycolic acid	0.860898	1.06952	0.830359	1.41202	0.819793	1.00741	0.977901	1.332	1.33252	0.7524	1.39759	1.69809	1	1.24842	0.249949
guanine	0.968493	1.04295	1.12061	0.983834	0.962247	0.92187	0.594008	0.116283	2.16056	0.618344	1.48619	2.56313	1	1.25642	0.583461
lysine	0.855554	0.953605	1.0703	1.16207	0.880079	1.07839	1.345	1.12001	1.35077	1.2954	1.22666	1.39487	1	1.28879	0.00282299
myo-inositol	0.927319	1.0977	0.984908	1.03428	0.934325	1.02147	1.34451	1.51669	1.62328	1.62241	1.38646	0.290997	1	1.29739	0.249798
N-acetylgalactosamine	1.1156	1.05579	0.209054	1.24602	1.1073	1.26623	1.30527	1.02284	1.32493	1.30306	1.40136	1.4703	1	1.30463	0.118519
serine	1.01012	0.978084	1.00869	0.841352	1.0178	1.14396	1.34413	1.15854	1.43903	1.37419	1.26899	1.54206	1	1.35449	0.000970596
N-methylethanolamine	1.22769	0.671893	1.05973	0.13384	1.51706	1.38978	1.60718	2.24101	1.35194	1.17542	1.13972	1.13242	1	1.44128	0.13857
fructose	1.0562	0.861968	0.980571	1.21	0.910155	0.98111	1.548	1.45411	1.49757	1.37399	1.29997	1.57123	1	1.45748	0.000105699
2-picolinic acid	1.05447	1.21383	0.814533	0.926685	0.967577	1.0229	1.32628	1.98627	1.6889	1.39785	1.15129	1.35244	1	1.48384	0.00876708
uridine	0.900327	0.889395	0.901406	0.705613	0.78661	1.81665	1.51319	1.30544	1.59944	1.5595	1.39373	1.75841	1	1.52162	0.0309024
hydroxylamine	1.09632	1.13957	1.30755	0.402693	0.9727	1.08117	0.683964	1.73439	1.44478	1.92608	1.84462	1.7603	1	1.56569	0.0444912
5-hydroxy-3-indoleacetic acid	0.899924	1.02863	0.901444	1.08639	1.1021	0.981505	1.56929	1.49025	1.38637	1.49126	1.39701	2.08209	1	1.56938	0.00148084
thymine	1.20737	1.07131	0.911175	0.846828	0.894965	1.06836	1.64061	1.85919	1.26631	1.58215	1.72313	1.54728	1	1.60311	0.000112389
suberic acid	1.19022	0.659226	1.04916	0.833056	0.965091	1.30325	0.881976	3.04156	1.41297	1.28188	1.14652	1.9525	1	1.61957	0.106015
3,6-anhydro-D-galactose	1.06957	0.891857	0.930554	1.17282	0.966866	0.968334	1.19593	1.74667	1.62746	1.56657	1.54768	2.22625	1	1.65176	0.00226545
maltose	1.0391	0.737137	0.797474	1.10385	1.23237	1.09007	2.05781	1.85063	1.94402	1.6079	0.938262	1.94954	1	1.72469	0.00613732
isomaltose	1.12715	0.809715	1.05331	0.693542	1.10151	1.21478	1.92419	1.75502	1.58041	1.73264	1.65294	1.89429	1	1.75658	4.1898e-05
citric acid	1.02037	0.799687	0.77301	1.46463	1.0694	0.872915	1.92836	1.92254	1.90898	1.77651	1.64575	1.55222	1	1.78906	0.000254997
2-phosphoglyceric acid	0.763597	0.45392	0.486142	1.65284	1.41799	1.22552	1.11155	1.99517	1.23222	2.19434	2.41189	1.94348	1	1.81478	0.0422999
mannose	1.18341	1.07712	0.96849	1.08432	0.605488	1.08117	1.34058	0.809163	1.34316	1.57479	1.12622	4.77348	1	1.8279	0.227005
glyceric acid	0.756418	0.727015	0.978337	1.11647	1.17164	1.25013	1.34079	1.74609	1.67006	1.86552	2.0842	2.34072	1	1.84123	0.00152279
ribose	0.918664	1.04694	0.608655	0.978446	1.08741	1.35989	1.62353	1.4182	2.23908	2.01804	1.56713	2.85535	1	1.95355	0.00646474
aconitic acid	1.27552	0.630775	0.915453	1.38244	0.817635	0.978173	1.8673	2.74766	2.32682	1.8504	1.71002	1.69409	1	2.03271	0.000791076
maltotriose	0.912657	0.981568	1.00099	0.99033	1.08434	1.03011	1.69862	2.19663	2.10451	2.29348	1.99724	2.64207	1	2.15542	2.28824e-05
hypoxanthine	0.981511	0.939333	0.896917	0.831698	1.06365	1.28689	1.85281	1.97796	2.78796	1.94923	1.90466	3.1814	1	2.27567	0.000973198
2,3-dihydroxypyridine	0.684796	1.35083	1.02465	1.02387	0.866859	1.04899	1.81641	2.10908	3.01776	2.43878	2.14739	2.37248	1	2.31698	0.000132317
methionine	1.01358	0.948712	1.03786	0.914011	0.968039	1.1178	2.5081	2.05842	2.60809	2.38512	2.14145	2.53585	1	2.37284	4.1484e-07
cholesterol	0.852061	0.990649	1.05644	1.04522	0.973592	1.08204	2.27963	2.56576	2.39322	2.61881	2.43818	2.43305	1	2.45478	1.48633e-09
cis-gondoic acid	1.21881	0.844775	0.813348	0.316204	1.19232	1.61454	1.57323	1.69265	2.83863	4.58265	1.55043	2.50994	1	2.45792	0.0257759
behenic acid	0.90423	1.11324	0.983534	1.14819	0.812306	1.03849	3.58668	0.494493	2.81903	3.28925	2.96621	2.32319	1	2.57981	0.0126557
dimethylglycine	0.757551	1.07346	1.20613	1.54978	0.540743	0.872342	2.89698	2.87417	2.4672	3.21708	2.76485	3.01615	1	2.87274	4.90699e-06
L-DOPA	0.723512	0.935697	1.15126	0.930632	0.831293	1.42761	2.71788	2.49332	2.5662	3.05868	3.67018	3.23259	1	2.95647	1.44986e-05
fumaric acid	1.43934	0.884132	0.786282	0.730451	0.869857	1.28994	2.16595	4.37824	3.3877	2.20276	2.48308	4.2463	1	3.144	0.000952104
phosphoenolpyruvate	1.15901	0.504109	0.613996	1.30759	1.55721	0.85809	2.77437	1.99897	4.14077	2.26274	2.82942	5.13417	1	3.19007	0.0037739
3-phosphoglycerate	1.24074	0.770655	0.900844	1.14379	0.920319	1.02365	2.44233	2.7366	3.69951	3.83908	3.24446	4.54509	1	3.41785	6.36851e-05
adenosine	0.652855	1.14527	1.34246	1.46222	0.794101	0.603101	4.98385	0.612861	3.51148	5.11715	4.1716	2.58903	1	3.49766	0.0125147
glucose	0.689219	0.901699	0.9793	1.4055	1.00887	1.01541	3.73384	3.9128	3.51974	4.04959	3.50096	3.49374	1	3.70178	1.01801e-08
inosine	0.672894	0.979993	1.07276	0.939225	0.941838	1.39329	4.03679	3.18633	4.7266	4.87218	4.1503	5.49425	1	4.41108	8.0113e-06
guanosine	0.582894	1.35546	1.20405	1.06143	0.778103	1.01807	4.58819	1.78007	4.94064	4.88318	4.13484	6.41981	1	4.45779	0.000872818
phosphoglycolic acid	0.919586	1.23726	1.08678	1.19666	0.68551	0.874204	5.04459	7.70541	5.07803	6.48965	3.07404	7.47373	1	5.81091	0.000201091
salicylic acid	0.856234	1.95698	0.788971	1.00712	0.69444	0.696258	1.64066	7.73792	21.1922	2.46963	2.24875	2.52053	1	6.30162	0.160717
aspartic acid	0.899643	1.05618	1.05872	0.810025	0.843218	1.33221	6.61664	6.09004	7.45521	6.97381	6.64344	7.40807	1	6.86454	2.33668e-09
ribulose-5-phosphate	1.1852	0.802134	0.913152	1.63127	0.456076	1.01217	7.34222	10.0557	8.19036	8.4009	5.92049	7.7918	1	7.95024	1.63672e-06
glutamine	0.410231	1.60084	1.68579	1.03898	0.247352	1.01682	12.7057	1.98993	19.7637	22.8729	20.9724	10.9604	1	14.8775	0.0038666
orotic acid	0.640375	2.64316	0.563378	1.02178	0.606648	0.524662	173.037	193.482	197.136	162.173	184.12	200.367	1	185.052	5.95989e-10
N-carbamoylaspartate	0.980726	0.982932	1.01765	1.10885	0.99164	0.9182	279.82	196.441	285.269	280.363	268.188	272.963	1	263.841	3.16629e-08
