## SupplementaryTable 6 for "DKC1-mediated pseudouridylation of rRNA targets hnRNP A1 to sustain IRES-dependent translation and ATF4-driven metabolic adaptation"

### Sheet: Supplementary Table 6
Table S6. Oligonucleotides and Primers
Oligonucleotides
shRNA oligos	Forward	Reverse
shHNRNPA1 (TRCN0000147566)	CCGGGCTACAGGTTACAACAGATTTCTCGAGAAATCTGTTGTAACCTGTAGCTTTTTG	AATTCAAAAAGCTACAGGTTACAACAGATTTCTCGAGAAATCTGTTGTAACCTGTAGC	Position 1946 (3UTR)
shHNRNPA1 (TRCN0000006586)	CCGGAGATATTTGTTGGTGGCATTACTCGAGTAATGCCACCAACAAATATCTTTTTTG	AATTCAAAAAAGATATTTGTTGGTGGCATTACTCGAGTAATGCCACCAACAAATATCT	Position 421 (CDS)
shHNRNPA1 (TRCN0000148048)	CCGGGAGGACTGTATTTGTGACTAACTCGAGTTAGTCACAAATACAGTCCTCTTTTTG	AATTCAAAAAGAGGACTGTATTTGTGACTAACTCGAGTTAGTCACAAATACAGTCCTC	Position 2059 (3UTR)
shHNRNPA1 (TRCN0000006585)	CCGGTGTGGTAATGAGAGATCCAAACTCGAGTTTGGATCTCTCATTACCACATTTTTG	AATTCAAAAATGTGGTAATGAGAGATCCAAACTCGAGTTTGGATCTCTCATTACCACA	Position 233 (CDS)
shDKC1 (TRCN0000039740)	CCGGCGCTGAAGAATTTCTTATCAACTCGAGTTGATAAGAAATTCTTCAGCGTTTTTG	AATTCAAAAACGCTGAAGAATTTCTTATCAACTCGAGTTGATAAGAAATTCTTCAGCG	Position 188 (CDS)
shDKC1 (TRCN0000039739)	CCGGGCACCTACATTCGGACATTATCTCGAGATAATGTCCGAATGTAGGTGCTTTTTG	AATTCAAAAAGCACCTACATTCGGACATTATCTCGAGATAATGTCCGAATGTAGGTGC	Position 760 (CDS)
shDKC1 (TRCN0000039738)	CCGGGCTCAGTGAAATGCTGTAGAACTCGAGTTCTACAGCATTTCACTGAGCTTTTTG	AATTCAAAAAGCTCAGTGAAATGCTGTAGAACTCGAGTTCTACAGCATTTCACTGAGC	Position 2024 (3UTR)
shDKC1 (TRCN0000010326)	CCGGGATGTTACCTGGTGTGGTCATCTCGAGATGACCACACCAGGTAACATCTTTTTG	AATTCAAAAAGATGTTACCTGGTGTGGTCATCTCGAGATGACCACACCAGGTAACATC	Position 1784 (3UTR)
shDKC1 (TRCN0000039743)	CTAGCCGGCTGCACAATGCTATTGAATACTAGTTTCAATAGCATTGTGCAGCCGTTTTTG	AATTCAAAAACGGCTGCACAATGCTATTGAAATGATCATTCAATAGCATTGTGCAGCCGG	Position 575 (CDS)
shDKC1 (TRCN0000332892)	CTAGCGCTCAGTGAAATGCTGTAGAATACTAGTTTCTACAGCATTTCACTGAGCTTTTTG	AATTCAAAAAGCTCAGTGAAATGCTGTAGAAATGATCATTCTACAGCATTTCACTGAGCG	Position 2034 (3UTR)
Primers
qRT-PCR primers	Forward	Reverse
ACTB	GGACTTCGAGCAAGAGATGG	AGCACTGTGTTGGCGTACAG
ASNS	CTGTGAAGAACAACCTCAGGATC	AACAGAGTGGCAGCAACCAAGC
ATF4	TTCTCCAGCGACAAGGCTAAGG	CTCCAACATCCAATCTGTCCCG
BCL-XL	GAGCTGGTGGTTGACTTTCTC	TCCATCTCCGATTCAGTCCCT
B2M	TGCTGTCTCCATGTTTGATGTATCT	TCTCTGCTCCCCACCTCTAAGT
CCND1	TCTACACCGACAACTCCATCCG	TCTGGCATTTTGGAGAGGAAGTG
DKC1	CACACTATACACCTCTTGCATGT	GTATCCGTCGAATCCAGGCTA
EEF1B2	GGTGCTCAACGATTACCTGG	ATACCAACGTAGGGCATGACA
GAPDH	CAGCCTCAAGATCATCAGCA	TGTGGTCATGAGTCCTTCCA
HNRNPA1	TCAGAGTCTCCTAAAGAGCCC	ACCTTGTGTGGCCTTGCAT
MTHFD2	CTGCGACTTCTCTAATGTCTGC	CTCGCCAACCAGGATCACA
MYCN	ACCACAAGGCCCTCAGTACCTC	TGACAGCCTTGGTGTTGGAGGA
PHGDH	CTTACCAGTGCCTTCTCTCCAC	GCTTAGGCAGTTCCCAGCATTC
PSAT1	ACTTCCTGTCCAAGCCAGTGG	CTGCACCTTGTATTCCAGGACC
RPL39	CATTCCCCAGTGGATTCGGAT	GACCCAGCTTGGTTCTTCTCC
SHMT2	GCCTCATTGACTACAACCAGCTG	ATGTCTGCCAGCAGGTGTGCTT
SNHG8	CGTCGGGATTAGGTGAAAGAA	GCTGAATAAACTTCGCCCATTAC
SNORA13	AGCCTTTGTGTTGCCCATTCACTTTGG	AACTGTTACTTATGCAGCTCCTACACC
SNORA24	TGTATCTTTGGGACCTGTC	TGTTACTTGTGCAAGTCAG
SNORA41	CACAGCTACTGGTCTGCAGC	TCTGTCACACATATATACC
SNORA69	GCAGGTTGCAATTACAGTG	TTGTCCATGTCAATCTGTC
SLC7A5	GCCACAGAAAGCCTGAGCTTGA	ATGGTGAAGCCGATGCCACACT
SLC7A11	TCCTGCTTTGGCTCCATGAACG	AGAGGAGTGTGCTTGCGGACAT
U3	CGGCTTTCTGGCGTTGCTTGG	CTCTCCCTCTCACTCCCCAATACG
XIAP	TATCAGACACCATATACCCGAGG	TGGGGTTAGGTGAGCATAGTC
