## Supplementary Table 7 for "DKC1-mediated pseudouridylation of rRNA targets hnRNP A1 to sustain IRES-dependent translation and ATF4-driven metabolic adaptation"

### Sheet: Supplementary Table 7
Supplementary Table 7. ASOs used in this study
Antisense Oligunucleotides	Sequences
ASO Control	mU*mA*mG*mG*mA*C*C*G*A*G*G*T*C*G*T*C*mA*mC*mU*mC
U3	mU*mU*mC*mG*mG*T*G*C*T*C*T*A*C*A*C*mG*mU*mU*mC*mA
SNORA41-1	mC*mA*mU*mA*mA*G*A*A*C*A*G*C*T*G*C*mA*mG*mA*mC*mC
SNORA24-2	mC*mU*mG*mA*mU*A*C*C*A*A*T*T*A*A*A*mU*mG*mG*mU*mG
SNORA69_2	mU*mG*mA*mU*mU*T*T*A*C*C*C*T*C*A*T*mA*mA*mA*mG*mG
* indicates phosphorothioate bonds
m indicates 2’O methyl
